# Remnants of repetitive DNA shape the earliest stages of *de novo* gene evolution in insects

**DOI:** 10.64898/2026.07.07.736878

**Authors:** Ryuto Sanno, Kazuhiro Satomura, Yuka Azami, Shota Hayakawa, Kazuya Hirata, Ken Naito, Takeshi Suzuki, Atsushi Ogura, Kei Yura, Toru Asahi, Cassandra G. Extavour, Kosuke Kataoka

**Author notes:** Equal contribution: Ryuto Sanno and Kazuhiro Satomura; These authors contributed equally to this work. Corresponding authors: Kazuhiro Satomura,; Kosuke Kataoka.

## Abstract

A fundamental unresolved question in genome evolution is how novel genes arise from noncoding DNA and become fixed within stable gene repertoires. Here, we performed comparative genomic analyses across evolutionary timescales in insects using chromosome-scale genome assemblies of two cricket species, *Teleogryllus occipitalis* and *Tarbinskiellus portentosus*. Using conservative criteria, we identified 41 *de novo* gene candidates derived from intergenic regions in the *Te. occipitalis* lineage. These genes are simple and compact, exhibit hallmarks of evolutionarily young genes, and frequently contain fragments of transposable elements and simple sequence repeats. Across insects, repetitive sequence fragments retained in older genes show positional correspondence despite extensive nucleotide divergence and lack of conserved sequence motifs. Approximately 24% of gene families retained since the last common ancestor of insects contain such repetitive sequence fragments, whereas recent insertions of repetitive sequence into established exons appear to be strongly constrained. These findings support a model in which evolutionary constraints on sequence incorporation change during gene evolution: repetitive DNA supplies mutable sequence material, rather than pre-existing functional modules, at the earliest stages of *de novo* gene emergence, but its incorporation becomes increasingly constrained once genes are established.
