## Supplemental Table S3 for "Remnants of repetitive DNA shape the earliest stages of *de novo* gene evolution in insects"

### Sheet: Table S3
Supplemental Table S3. Statistics for the genome assemblies in each step
Assembly metrics for Ta. portentosus and Te. occipitalis at successive steps: initial assembly (MaSuRCA), polishing (POLCA, HapoG), decontamination (BLAST-based), heterozygosity/haplotig removal (Purge Haplotigs), and scaffolding (BioNano and Hi-C via juicer/3D-DNA/Juicebox). Hyphens indicate steps not performed.
Species	Genome version	Initial Assembly	Polished Assembly by POLCA	Decontaminated Assembly	Removal of Heterozygosity	Polished Assembly by HapoG	Scaffolding	Scaffolding
Tarbinskiellus portentosus	Total contigs (scaffolds)	4647	4764	4647	4647	4647	167	1054 (including 6 super scaffols)
	Contig (Scaffold) N50 [Mbp]	1.14	1.14	1.14	1.14	1.14	52.3	347
	Total length [Gbp]	2.1	2.1	2.1	2.1	2.1	2.1	2.1
	Largest contig (scaffold) [Mbp]	12.6	12.6	12.6	12.6	12.6	160	374
	BUSCO (Complete) [%]	91.1	91.2	91.2	91.2	91.7	88.7	88.6
	BUSCO (Deplicate) [%]	3.5	3.4	3.4	3.4	3.1	1.9	1.8
	BUSCO (Fragmented) [%]	2.3	2.3	2.3	2.3	1.8	1.8	2
	BUSCO (Missing) [%]	3.1	3.1	3.1	3.1	3.4	7.6	7.6
Teleogryllus occipitalis	Total contigs (scaffolds)	11031	11031	11026	11026	11026	-	7026 (including 14 super scaffols)
	Contig (Scaffold) N50 [Mbp]	0.73	0.73	0.73	0.73	0.73	-	130
	Total length [Gbp]	2.01	2.01	2.01	2.01	2.01	-	2.01
	Largest contig (scaffold) [Mbp]	4.65	4.65	4.65	4.65	4.65	-	353
	BUSCO (Complete) [%]	96.7	96.4	96.4	96.4	96.4	-	96.3
	BUSCO (Deplicate) [%]	2.5	2.8	2.8	2.8	2.9	-	2.9
	BUSCO (Fragmented) [%]	0.2	0.2	0.2	0.2	0.2	-	0.2
	BUSCO (Missing) [%]	0.6	0.6	0.6	0.6	0.6	-	0.6
		* MaSuRCA	* POLCA	* BLAST	* Purge Haplotigs	* HapoG	* bionano	* juicer
