## Supplemental Table S2 for "Remnants of repetitive DNA shape the earliest stages of *de novo* gene evolution in insects"

### Sheet: Table S2
Supplemental Table S2. Comparison of the quality of initial assemblies among de novo assemblers
Summary statistics of draft assemblies generated with multiple long-read de novo assemblers for Ta. portentosus and Te. occipitalis. For each assembler (version indicated), we report the number of contigs, contig N50 (Mbp), total assembled contig length (Gbp), and longest contig length (Mbp). Assembly completeness was assessed with BUSCO and is shown as the percentage of Complete single-copy, Com…
Species	Tarbinskiellus portentosus								Teleogryllus occipitalis
Assembler	MaSuRCA	Flye	Wtdbg2	SMARTdenovo	Raven	NECAT	Shasta	Miniasm	MaSuRCA	Flye	Wtdbg2
Version	3.4.2	2.8.1-b1676	2.5	3.29	1.5.0	0.0.1	0.7.0	0.3	3.4.2	2.8.1-b1676	2.5
Total contigs	4647	8753	8601	2241539	6930	174478	11834	6282	11031	29333	11476
Contig N50 [Mbp]	1.13691	1.1844	1.20232	0.021642	0.395282	0.037678	0.256506	0.401398	0.729858	0.281038	0.518257
Total contig sequence [Gbp]	2.09553	1.96375	1.90411	37.2424	1.79747	3.61941	1.34648	1.62523	2.00789	2.12737	1.99757
Longest contig [Mbp]	12.5797	10.4455	8.48615	0.371858	3.04152	0.170616	2.37061	3.34644	4.64621	2.46697	4.61849
BUSCO, Complete, Single [%]	91.1	83.7	76.1	49.7	61.2	6.2	24.7	21.5	96.7	92.9	82.5
BUSCO, Complete, Deplicate [%]	3.5	4.5	1.5	28.5	1.2	6.4	0.6	0.1	2.5	2.2	0.9
BUSCO, Fragmented [%]	2.3	4.1	7.1	9.2	7.1	3.3	6.1	9.5	0.2	2.3	6.7
BUSCO, Misssing [%]	3.1	7.7	15.3	12.6	30.5	84.1	68.6	68.9	0.6	2.6	9.9
