## Supplemental Table S1 for "Remnants of repetitive DNA shape the earliest stages of *de novo* gene evolution in insects"

### Sheet: Table S1
Supplemental Table S1. Statistics for the DNA-seq data for genome de novo assembly of two crickets
Raw yield (Gbp) and read-length metrics for Illumina, ONT, PacBio, and Hi-C datasets used in genome assembly of Ta. portentosus and Te. occipitalis. Illumina/Hi-C read length refers to paired-end reads (150 bp). N50 is defined as the read length at which 50% of sequenced bases are in reads of that length or longer.
Species	Platform	Raw data (Gbp)	Average read length (bp)	N50 read length (bp)
Tarbinskiellus portentosus	Illumina	234.3	150	150
	ONT	41.01	11253	20056
	Hi-C	134.42	150	150
Teleogryllus occipitalis	Illumina	83	150	150
	ONT	16.91	16331	29658
	PacBio	48.08	9910	16404
	Hi-C	128.45	150	150
