## Supplemental Table S11 for "Remnants of repetitive DNA shape the earliest stages of *de novo* gene evolution in insects"

### Sheet: Table S11
Supplemental Table S11. Conservation of early- (N0) and late- (PostN0) inserted repetitive elements in Category 9 gene families across insects
Counts of orthologous genes in Category 9 gene families (i.e., gene families maintained since the insect last common ancestor) classified by inferred insertion timing and conservation status of repetitive elements at orthologous loci. “Early (N0)” indicates insertions inferred to have occurred in the insect last common ancestral lineage; “Late (PostN0)” indicates insertions inferred to have occur…
Species	Clade	Early (N0) conserved	Early (N0) neutral	Early (N0) diverged	Early (N0) non-shared	Early (N0) no alignment	Early (N0) insufficient background	Early (N0) TOTAL	Late (PostN0) conserved	Late (PostN0) neutral	Late (PostN0) diverged	Late (PostN0) non-shared	Late (PostN0) no alignment	Late (PostN0) insufficient background	Late (PostN0) TOTAL
Acheta domesticus	Ensifera	229	1711	907	481	5215	17433	25976	0	2	2	13	0	53	70
Acyrthosiphon pisum	Other-species	92	1417	1334	316	4533	15191	22883	0	14	1	5	0	105	125
Aedes aegypti	Other-species	139	2439	2133	275	6831	13557	25374	0	24	14	6	0	77	121
Anabrus simplex	Ensifera	202	2473	1880	416	7098	9957	22026	0	17	3	15	0	44	79
Apis mellifera	Other-species	111	2408	2549	413	7666	9658	22805	0	10	12	6	0	60	88
Apteronemobius asahinai	Ensifera	70	577	390	321	1965	17525	20848	0	0	2	3	0	69	74
Bacillus rossius redtenbacheri	Polyneoptera	141	2304	1964	391	7239	11409	23448	0	13	7	9	0	55	84
Blattella germanica	Polyneoptera	67	712	529	262	2125	13778	17473	0	2	3	0	0	38	43
Bombyx mori	Other-species	87	1948	1853	415	6263	14048	24614	0	30	2	2	0	110	144
Coptotermes formosanu	Polyneoptera	61	715	663	226	2318	7022	11005	0	2	2	3	0	35	42
Diploptera punctata	Polyneoptera	60	676	650	250	2156	14661	18453	0	0	2	1	0	61	64
Drosophila melanogaster	Other-species	168	2087	1892	361	6206	12654	23368	0	19	6	7	0	72	104
Dryococelus australis	Polyneoptera	6	156	87	62	518	10171	11000	0	0	0	0	0	27	27
Gryllus bimaculatus	Ensifera	125	1198	835	458	3910	12699	19225	1	0	0	31	0	69	101
Gryllus longicercus	Ensifera	114	1909	1132	233	5162	6448	14998	1	4	5	11	0	20	41
Laupala kohalensis	Ensifera	73	636	443	278	2061	9318	12809	0	1	2	6	0	59	68
Locusta migratoria	Orthoptera	68	869	601	375	3064	12141	17118	0	2	1	6	0	43	52
Manduca sexta	Other-species	67	1327	1336	298	4217	12623	19868	0	11	3	0	0	83	97
Periplaneta americana	Polyneoptera	38	449	243	151	1415	10450	12746	0	0	0	1	0	17	18
Schistocerca americana	Orthoptera	144	2142	1460	377	6171	10142	20436	0	17	3	10	0	41	71
Schistocerca cancellata	Orthoptera	154	2200	1577	367	6565	10107	20970	0	23	1	9	0	41	74
Schistocerca gregaria	Orthoptera	234	3263	2576	444	9776	12253	28546	0	10	4	14	0	64	92
Schistocerca nitens	Orthoptera	155	2384	1592	390	7017	10693	22231	0	18	2	12	0	47	79
Schistocerca piceifrons	Orthoptera	152	2105	1420	336	6075	10255	20343	0	16	1	9	0	42	68
Schistocerca serialis	Orthoptera	165	2455	1618	360	6792	10737	22127	0	19	3	7	0	39	68
Tarbinskiellus portentosus	Ensifera	136	1641	1089	320	5009	10935	19130	0	6	3	9	0	32	50
Teleogryllus occipitalis	Te. occipitalis	92	2995	711	213	5478	8313	17802	0	12	0	5	0	37	54
Tribolium castaneum	Other-species	140	2047	2119	371	6414	11135	22226	0	23	9	6	0	58	96
Zootermopsis nevadensis	Polyneoptera	225	2634	2524	467	8079	10488	24417	0	6	12	11	0	41	70
TOTAL		3515	49877	38107	9627	147338	335801	584265	2	301	105	217	0	1539	2164
