## Supplemental Table S10 for "Remnants of repetitive DNA shape the earliest stages of *de novo* gene evolution in insects"

### Sheet: Table S10
Supplemental Table S10. Proportion of “overlap-rich” orthogroups in each expected gene age
For each expected gene-age class, we report the proportion of orthogroups classified as “overlap-rich” with respect to simple repeats or transposable elements (TEs) within exons or introns. Percentages are calculated relative to the total number of orthogroups in the corresponding gene-age class, and the number of overlap-rich orthogroups is shown in parentheses. Definitions of “overlap-rich” and…
Expected gene age	Exons		Introns
	Simple repeat sequences	Transposable elements	Simple repeat sequences	Transposable elements
Insect-common	22.4% (1796 orthogroups)	9.7% (784 orthogroups)	35.4% (2837 orthogroups)	73.8% (5921 orthogroups)
Polyneoptera-common	20.9% (107 orthogroups)	13.6% (70 orthogroups)	31.3% (160 orthogroups)	66.3% (339 orthogroups)
Orthoptera-common	21.5% (17 orthogroups)	20.3% (16 orthogroups)	25.3% (20 orthogroups)	58.2% (46 orthogroups)
Ensifera-common	22.4% (392 orthogroups)	14.7% (280 orthogroups)	29.9% (571 orthogroups)	67.9% (1294 orthogroups)
Species-specific	38.5% (725 orthogroups)	29.2% (549 orthogroups)	16.1% (304 orthogroups)	37.5% (706 orthogroups)
De novo gene candidates	55.0% (22 orthogroups)	55.0% (22 orthogroups)	27.5% (11 orthogroups)	55.0% (22 orthogroups)
