## Supplemental Table S12 for "Remnants of repetitive DNA shape the earliest stages of *de novo* gene evolution in insects"

### Sheet: Table S12
Supplemental Table S12. Neutrally conserved TE fragments acquired by genes after the insect radiation
List of Te. occipitalis genes containing TE-derived fragments inferred to represent post-radiation acquisitions that show neutral-level conservation across species comparisons. For each gene, the genomic coordinates of the TE fragment are reported, along with its relative position within the gene, calculated as the normalized midpoint of the TE fragment along the gene body (0 = 5′ end; 1 = 3′ end…
Genes containing TE fragments	TE fragments position	Relative position within the gene (middle)
Tocc.2G0010000	Scaffold_2: 86745556 - 86798957	0.876748
Tocc.10G0005100	Scaffold_10: 48278836 - 48312436	0.07218
Tocc.2G0008740	Scaffold_2: 73742073 - 73775091	0.054821
Tocc.4G0008460	Scaffold_4: 89923286 - 89955647	0.500605
Tocc.2G0023610	Scaffold_2: 224151427 - 224198252	0.991675
Tocc.2G0006910	Scaffold_2: 56415422 - 56443141	0.98597
Tocc.14G0002980	Scaffold_14: 31810247- 31834291	0.002613
