## Supplemental Table S6 for "Remnants of repetitive DNA shape the earliest stages of *de novo* gene evolution in insects"

### Sheet: Table S6
Supplemental Table S6. BLASTN similarity of Te. occipitalis de novo gene candidates to intergenic regions of other crickets
For each Te. occipitalis de novo gene candidate (rows), BLASTN searches were performed against intergenic regions of each comparative cricket genome. For each target species, columns labeled “CDS_best_bitscore” and “CDS_best_pident” report the bitscore and percent identity of the best BLASTN hit obtained when using the candidate’s CDS sequence as the query. Columns labeled “gene_best_bitscore” an…
Gene	Acheta_domesticus_genicRegion_bestBitscore_queryCDS	Acheta_domesticus_genicRegion_bestPident_queryCDS	Acheta_domesticus_genicRegion_bestBitscore_queryGene	Acheta_domesticus_genicRegion_bestPident_queryGene	Apteronemobius_asahinai_genicRegion_bestBitscore_queryCDS	Apteronemobius_asahinai_genicRegion_bestPident_queryCDS	Apteronemobius_asahinai_genicRegion_bestBitscore_queryGene	Apteronemobius_asahinai_genicRegion_bestPident_queryGene	Gryllus_bimaculatus_genicRegion_bestBitscore_queryCDS	Gryllus_bimaculatus_genicRegion_bestPident_queryCDS	Gryllus_bimaculatus_genicRegion_bestBitscore_queryGene	Gryllus_bimaculatus_genicRegion_bestPident_queryGene	Gryllus_longicercus_genicRegion_bestBitscore_queryCDS	Gryllus_longicercus_genicRegion_bestPident_queryCDS	Gryllus_longicercus_genicRegion_bestBitscore_queryGene	Gryllus_longicercus_genicRegion_bestPident_queryGene	Laupala_kohalensis_genicRegion_bestBitscore_queryCDS	Laupala_kohalensis_genicRegion_bestPident_queryCDS	Laupala_kohalensis_genicRegion_bestBitscore_queryGene	Laupala_kohalensis_genicRegion_bestPident_queryGene	Tarbinskiellus_portentosus_genicRegion_bestBitscore_queryCDS	Tarbinskiellus_portentosus_genicRegion_bestPident_queryCDS	Tarbinskiellus_portentosus_genicRegion_bestBitscore_queryGene	Tarbinskiellus_portentosus_genicRegion_bestPident_queryGene
Tocc.1G0004690.1			457	87.75			296	90.991			407	89.506			411	88.988							518	81.231
Tocc.1G0007340.1											313	84.906			333	86.174
Tocc.1G0017610.1			556	93.211							516	92.371			656	88.54							374	90.034
Tocc.1G0019510.1			531	88.838							405	88.418			438	90.407							261	89.524
Tocc.1G0021480.1															634	87.679							198	96.639
Tocc.2G0002070.1			464	77.442							649	78.082			270	77.756
Tocc.2G0004080.1			71.3	100			143	93.75			76.8	95.833			69.4	95.455			106	92			206	98.291
Tocc.2G0008730.1			562	80.608											484	79.832
Tocc.2G0013240.1			510	89.021							457	93.528			462	93.851							318	86.622
Tocc.2G0020270.1															191	80.074
Tocc.2G0021750.1	176	98.02	69.4	97.5					154	94.059	63.9	100	143	92.079	69.4	100					143	92.079	161	90.984
Tocc.2G0023520.1			610	77.819							398	83.9			505	80							263	81.791
Tocc.3G0002060.1			65.8	100							65.8	100			65.8	100
Tocc.3G0015530.1	106	90.123	305	90.987							185	89.796			316	86.78							147	85.161
Tocc.4G0008930.1	259	82.353	259	82.353									143	93.684	143	93.684
Tocc.4G0010540.1			294	80.952							143	90.09			106	91.026
Tocc.4G0011610.1	87.9	98	62.1	100							76.8	95.745			102	96.721
Tocc.4G0012180.1			436	82.255											381	83.568
Tocc.4G0012190.1			551	76.979
Tocc.5G0008020.1			132	78.601							296	78.669			311	79.256
Tocc.5G0008120.1			339	85.373							318	76.887			383	81.312							154	83.951
Tocc.5G0008290.1			353	77.215							324	81.321			130	85.6
Tocc.6G0002000.1			65.8	100			80.5	91.379			71.3	100			73.1	100			65.8	84.848			67.6	100
Tocc.6G0004470.1	117	90.909	117	90.909									243	95.973	243	95.973
Tocc.6G0004530.1											364	76.524			294	84.375
Tocc.6G0011210.1			462	79.854
Tocc.6G0014840.1			433	82.194							405	84.187			420	84.076							189	90
Tocc.7G0009600.1			252	94.012							315	88.973			390	80.261							196	86.264
Tocc.7G0010080.1			65.8	100					106	86	62.1	97.222			65.8	95.122
Tocc.8G0000430.1			466	98.485			318	89.641			418	97.166			455	98.084			296	88.048			446	98.047
Tocc.8G0002370.1			75	100							73.1	93.75			65.8	95.122
Tocc.8G0009300.1			496	87.277							206	94.074			209	91.613
Tocc.9G0000100.1			97.1	100							93.5	100			65.8	100							222	91.018
Tocc.9G0009060.1	108	90.361	108	90.361					104	86.458	104	86.458	106	86.735	106	86.735
Tocc.10G0002420.1			1035	87.104							1011	85.642			942	84.852							505	81.933
Tocc.11G0001970.1			647	87.971							579	85.915			564	85.413
Tocc.11G0007880.1			182	72.632
Tocc.12G0010430.1			270	82.275							180	77.778			387	85							113	88.542
Tocc.13G0004800.1			346	89.286							534	83.553			1044	82.75
Tocc.14G0001810.1	102	89.024	102	89.024					111	87.255	108	87.912	457	76.349	111	90.476					80.5	97.826	80.5	97.826
Tocc.367G0000010.1	368	86.826	368	86.826	71.3	100	71.3	100	128	90.722	128	90.722	135	91.753	135	91.753	71.3	100	71.3	100
