## Supplemental Table S4 for "Remnants of repetitive DNA shape the earliest stages of *de novo* gene evolution in insects"

### Sheet: Table S4
Supplemental Table S4. Sources of genomic data of insect species used in this study
List of insect taxa included in comparative analyses, with their higher-level taxonomy and the corresponding GenBank/RefSeq assembly accession IDs. “This study” indicates genome assemblies generated as part of the present work (Tarbinskiellus portentosus and Teleogryllus occipitalis). For publicly available genomes, accession IDs are provided as listed in NCBI
Taxon	Taxonomy	Genbank Accession ID
Tarbinskiellus portentosus	Polyneoptera; Orthoptera; Ensifera	This study
Teleogryllus occipitalis	Polyneoptera; Orthoptera; Ensifera	This study
Laupala kohalensis	Polyneoptera; Orthoptera; Ensifera	GCA_002313205.1
Acheta domesticus	Polyneoptera; Orthoptera; Ensifera	GCA_031308135.1 ＊
Gryllus bimaculatus	Polyneoptera; Orthoptera; Ensifera	GCA_017312745.1
Apteronemobius asahinai	Polyneoptera; Orthoptera; Ensifera	GCA_019974035.1
Gryllus longicercus	Polyneoptera; Orthoptera; Ensifera	GCA_038098605.1
Anabrus simplex	Polyneoptera; Orthoptera; Ensifera	GCA_040414725.1
Locusta migratoria	Polyneoptera; Orthoptera; Caelifera	GCA_026315105.1
Schistocerca gregaria	Polyneoptera; Orthoptera; Caelifera	GCA_023897955.2
Schistocerca piceifrons	Polyneoptera; Orthoptera; Caelifera	GCA_021461385.2
Schistocerca americana	Polyneoptera; Orthoptera; Caelifera	GCA_021461395.2
Schistocerca cancellata	Polyneoptera; Orthoptera; Caelifera	GCA_023864275.1
Schistocerca serialis	Polyneoptera; Orthoptera; Caelifera	GCA_023864345.2
Schistocerca nitens	Polyneoptera; Orthoptera; Caelifera	GCA_023898315.1
Bacillus rossius redtenbacheri	Polyneoptera; Phasmatodea; Verophasmatodea	GCA_032445375.1
Dryococelus australis	Polyneoptera; Phasmatodea; Verophasmatodea	GCA_029891345.1
Coptotermes formosanu	Polyneoptera; Blattodea; Isoptera	GCA_013340265.1
Diploptera punctata	Polyneoptera; Blattodea; Blattaria	GCA_030220185.1
Zootermopsis nevadensis	Polyneoptera; Blattodea; Isoptera	GCA_000696155.1
Periplaneta americana	Polyneoptera; Blattodea; Blattaria	GCA_025594305.2
Blattella germanica	Polyneoptera; Blattodea; Blattaria	GCA_003018175.1
Drosophila melanogaster	Diptera; Brachycera; Cyclorrhapha	GCF_000001215.4
Aedes aegypti	Diptera; Nematocera; Culicomorpha	GCF_002204515.2
Apis mellifera	Hymenoptera; Apocrita; Aculeata	GCF_003254395.2
Acyrthosiphon pisum	Hemiptera; Sternorrhyncha; Aphididae	GCF_005508785.2
Manduca sexta	Lepidoptera; Ditrysia; Bombycoidea	GCF_014839805.1
Bombyx mori	Lepidoptera; Ditrysia; Bombycoidea	GCF_030269925.1
Tribolium castaneum	Coleoptera; Polyphaga; Cucujiformia	GCF_031307605.1
		＊: Gene annotation is added based on BRAKER3 and GeMoMa.
